# Cofilin-Driven Nuclear Deformation Drives Dendritic Cell Migration through the Extracellular Matrix

**DOI:** 10.1101/2023.07.10.548429

**Authors:** Harry Warner, Giulia Franciosa, Guus van der Borg, Felix Faas, Claire Koenig, Rinse de Boer, René Classens, Sjors Maassen, Maksim Baranov, Shweta Mahajan, Deepti Dabral, Britt Coenen, Frans Bianchi, Niek van Hilten, Herre Jelger Risselada, Wouter H. Roos, Jesper Olsen, Laia Querol Cano, Geert van den Bogaart

## Abstract

To mount an adaptive immune response, dendritic cells must process antigens, migrate to lymph nodes and form synapses with T cells. Critical to 3D migration and mechano-sensing is the nucleus, which is the size-limiting barrier for navigation through gaps in the extracellular matrix. Here, we show that inflammatory activation of dendritic cells leads to the nucleus becoming spherically deformed, adopting a raison-like shape and enables dendritic cells to overcome the typical 2 – 3-micron pore limit for 3D-migration. We show that the nuclear shape-change is partially attained through reduced cell adhesion, whereas improved migration through extracellular matrix is achieved through reprogramming of the actin cytoskeleton. Specifically we show that cofilin-1 is phosphorylated at serine 41 drives the assembly of a Cofilin-ActoMyosin (CAM)-ring proximal to the nucleus and enhancing migration through 3D collagen gels. In summary, these data describe novel signaling events through which dendritic cells simultaneously deform their nucleus and enhance their migratory capacity; molecular events that may be re-capitulated in other contexts such as wound healing and cancer.
