## Supplementary material for "Cofilin-Driven Nuclear Deformation Drives Dendritic Cell Migration through the Extracellular Matrix": Table S1

### Sheet: Sheet1
Supplementary Table 1. List of Phosphosites identified in “Cell Junction” network from Cluster F, that are regulated in response to dendritic cell LPS stimulation at 1 and 4 hours.
Gene	Phosphosite	Average Log2 Fold Change (1 hour)	Average Log2 Fold Change (4 hours)	Q Value
ARHGEF2	Serine 645	1.52095	1.3445	6.07e-06
CFL1	Serine 41	0.7419	0.7472	6.12e-06
EVL	Serine 354	1.06915	0.9385	8.36e-05
FLNA	Serine 2152	0.56285	0.52815	0.000839
FLNA	Threonine 2336	1.6874	1.67225	0.00342
FLNB	Serine 2107	0.70835	0.5715	0.007229
G3BP1	Serine 232	3.15225	3.34175	0.002299
MAP2K2	Serine 23	1.77735	1.975	0.005326
PAK1	Threonine 212	1.7695	1.3493	3.37e-05
PDLIM2	Serine 266	0.5919	0.6747	4.85e-05
PDLIM2	Serine 161	0.7086	0.7722	9.91e-05
PLEC	Serine 1435	0.719	0.72565	0.002526
PPP1R12A	Serine 995	1.5833	1.3711	9.21e-05
PXN	Serine 106	1.29505	1.10205	9.9e-06
VASP	Threonine 335	1.2254	0.835	6.39e-06
VIM	Serine 29	1.1903	0.82105	0.008323
VIM	Serine 412	1.2496	1.13105	9.82e-06
ZYX	Serine 344	1.2231	1.3632	3.91e-06
